# Nutritional signals rapidly activate oligodendrocyte differentiation in the adult hypothalamic median eminence

**DOI:** 10.1101/751198

**Authors:** Sara Kohnke, Brian Lam, Sophie Buller, Chao Zhao, Danae Nuzzaci, John Tadross, Staffan Holmqvist, Katherine Ridley, Hannah Hathaway, Wendy Macklin, Giles SH Yeo, Robin JM Franklin, David H Rowitch, Clemence Blouet

**Affiliations:** MRC Metabolic Diseases Unit, University of Cambridge Metabolic Research Laboratories, WT-MRC Institute of Metabolic Science, University of Cambridge, Cambridge CB2 OQQ, UK; Wellcome -MRC Cambridge Stem Cell Institute and department of Clinical Neurosciences, -University of Cambridge, Cambridge, UK; Department of Cell & Developmental Biology, University of Colorado School of Medicine, Aurora, CO, USA; Program in Neuroscience, University of Colorado School of Medicine, Aurora, CO, USA; Department of Paediatrics and Wellcome-MRC Cambridge Stem Cell Institute, University of Cambridge, Cambridge, UK

**Author notes:** Dr Clémence Blouet, Metabolic Research laboratories, IMS level 4, Box 289, Addenbrookes Hospital, Hills Road, Cambridge, CB2 0QQ, UK.

## Abstract

The mediobasal hypothalamus (arcuate nucleus - ARC - and median eminence - ME -) controls energy balance, growth and fertility through its ability to integrate neuronal, nutritional and hormonal signals and coordinate the behavioural, neuroendocrine and metabolic responses required for these functions. While our understanding of the neural circuits downstream from ARC neurons is rapidly progressing, little is known about the function of other cell types. Here we describe an unexpected role for oligodendrocytes (OL) of the ME in monitoring nutritional signals. We show that refeeding following an overnight fast rapidly activates oligodendrocyte differentiation and the production of new OL in the ME specifically. No changes in myelination were measured in this time-frame. However, refeeding changed the expression of OL-derived extracellular matrix proteins decorin and tenascin-R, with consistent changes in the density of local perineuronal nets. Last, we show that OLs use mTORC1 signalling, a pathway required for OL differentiation, to survey energy and protein availability, specifically in the ME. We conclude that new oligodendrocytes formed in the ME in response to nutritional signals control the access of circulating metabolic cues to ARC interoceptive neurons.
