## Supplementary material for "Nutritional signals rapidly activate oligodendrocyte differentiation in the adult hypothalamic median eminence": All supplementary tables

### Sheet: Supp. Table 1
Supplementary Table 1. Primary antibodies used in IHC labelling
Antigen	Species	serum concentration	Code and supplier	Antibody dilution	Incubation time
APC (clone CC1)	mouse	0.03	OP80 Millipore	1:200 in block	24h
BrdU	rat	0.03	OBT-0030 Biorad	1:200	24h
GFP	chicken	0.05	ab13970 Abcam	1:500 no block	24h
MBP	rat	0.05	ab7349 Abcam	1:1000 no block	24h
NeuN (clone A60)	mouse	0.05	MAB377 Millipore	1:1000 in block	24h
Pdgfra	rabbit	0.1	3164 Cell Signaling Technology	1:500 in block	24-48h
pmTOR (Ser 2448, clone 49F9)	rabbit	0.01	2976 Cell Signaling Technology	1:65 no block	48h
Olig2	mouse	0.05	MABN50 Millipore	1:500 in block	24h
Sox10 (to human)	goat	0.05	AF2864 R&D Systems	1:40 in block	24h
Tnr	mouse	0.05	Synaptic Systems	1:500 in block	24h
Vgat	mouse	0.05	Synaptic Systems	1:300 in block	24h
Vglut1/2	Guinea pig	0.05	Synaptic Systems	1:1000 in block	24h
Vimentin	chicken	0.05	ab5733 Millipore	1:1000 no block	24h
WFA	biotinylated	0.05	Vector Biolabs	1:500	24h
Abbreviations used: APC = adenomatous polyposis coli, BrdU =5-bromo-2'-deoxyuridine, GFP = green fluorescent protein, MBP = myelin basic protein, NeuN = neuronal nuclei, PBST = Triton X-100 in phosphate buffered saline, Pdgfra = platelet-derived growth factor a, pmTOR = phosphorylated mammalian target of rapamycin, Olig2 = oligodendrocyte transcription factor 2, Sox10 = SRY-Box 10.

### Sheet: Supp. Table 2
Supplementary Table 2. Secondary antibodies used in IHC labelling
Antibody	Code and supplier
donkey anti-chicken Alexa Fluor® 488-conjugate	703-545-155 Jackson ImmunoResearch
donkey anti-goat Alexa Fluor® 488-conjugate	A11055 Thermofisher Scientific
donkey anti-mouse Alexa Fluor® 488-conjugate	A21202 Thermofisher Scientific
donkey anti-rabbit Alexa Fluor® 488-conjugate	A21206 Thermofisher Scientific
donkey anti-rat Alexa Fluor® 488-conjugate	A21208 Thermofisher Scientific

### Sheet: Supp. Table 3
Supplementary Table 3. Top 50 defining genes per cluster of ME cell types
Cluster_1	Cluster_2	Cluster_3	Cluster_4	Cluster_5	Cluster_6	Cluster_7	Cluster_8	Cluster_9
Rax	Agt	Ermn	C1qc	Snhg11	Cspg5	Dcn	Rarres2	Itm2a
Crym	Itih3	Mal	C1qa	Caly	Scrg1	Mfap4	Pltp	Slc2a1
Slc16a2	Slc7a10	Mobp	Ctss	Zwint	Olig1	Mgp	Dynlrb2	Igfbp7
S100a6	Ntsr2	Mog	Csf1r	Stmn3	Sirt2	Itih5	Riiad1	Bsg
Thrsp	Gjb6	Opalin	Gpr34	Nap1l5	Fabp7	Igfbp7	Dbi	Klf2
6330403K07Rik	Acsbg1	Cldn11	C1qb	Ly6h	Tmem100	Gsn	Elof1	Ly6e
Prdx6	Gm3764	Plp1	Fcer1g	Uchl1	S100b	Igfbp5	4933434E20Rik	Pltp
Nnat	Pla2g7	Aspa	Tyrobp	Rab3a	Ptprz1	Ifitm2	Cfap126	Myl12a
Mia	Slc4a4	Ppp1r14a	Selplg	Pcp4	Cd9	Myl9	Fam183b	Id3
Cfap126	Fgfr3	Mag	P2ry12	Agrp	Tubb2b	Acta2	Gas6	Ifitm3
Vim	Ednrb	Tnfaip6	Fcgr3	Atp1b1	Marcks	Vtn	Chchd10	Tsc22d1
Dynlrb2	Paqr6	2004-09-01	Trem2	Npy	Luzp2	Crip1	Mia	Gng11
Anxa2	Id2	Car2	Laptm5	Hap1	Serpine2	Ifitm3	Mt3	Atox1
Hes1	Slc6a11	Trf	Cx3cr1	Ahi1	Dynll2	Klf2	Tubb4b	Ifitm2
Ntrk2	Etnppl	Ptgds	Hexb	Resp18	S100a13	Serpinh1	Slc2a1	Ctsh
Cga	F3	Tspan2	Lyz2	Bex2	S100a16	Timp3	Tppp3	Sepp1
Tspo	Sparcl1	Enpp2	Cd74	Scg2	Pdcd4	Apod	Aqp4	Xkr4
Fbxo2	Tlcd1	Qdpr	Ctsh	Sst	Pfn2	Il33	Lmo4	Gm1992
Ccnd2	Hes5	Cryab	Grn	Nsg1	Tuba1a	Id3	Dnajc7	Gm37381
Aamdc	Acsl6	Dbndd2	B2m	Gpx3	Phyhipl	Gadd45g	Pbxip1	Rp1
Fxyd1	Tril	Mbp	Ctsd	Impact	Pllp	Tmem100	Gm14964	Rp1
Mgst1	Slc1a2	Stmn4	Lgmn	Ndn	Gltp	Fos	Anxa2	Sox17
Riiad1	Slc39a12	Cnp	Ctsz	Ttc3	S100a1	Tsc22d1	Anxa5	Gm37323
Anxa5	Ntm	Gpr37	Itgb5	Snrpn	Bcan	Ppp1r2	Cetn2	Mrpl15
Id4	Cxcl14	Aplp1	H2-D1	Peg3	Qk	Tsc22d3	S100b	Lypla1
Chga	Lfng	Ppp1r16b	Serinc3	Hprt	Asrgl1	Junb	Pttg1	Gm37988
Gsta4	Slc7a11	Tubb4a	Cyba	Gaa	Gria2	Myl12a	Clu	Tcea1
Rpn2	Htra1	Gatm	Ifngr1	Ywhah	Zeb2	Itm2a	Vim	Rgs20
Hspa2	Slc1a3	Bin1	Ly6e	Meg3	Tmem167	Sdc2	Slc25a18	Gm16041
Slc38a1	Atp1a2	Pllp	Hexa	Gprasp2	Tcf7l2	Lrp1	Nudc	Atp6v1h
Tmem47	Cldn10	Sgk1	H2-K1	Tmsb10	Timp4	Myl6	Gng5	Oprk1
Mlc1	Abhd3	Sez6l2	Tmsb4x	Araf	Tspan6	Jun	Cnn3	Npbwr1
Cdh2	Plpp3	Cmtm5	Ctsa	Pcsk1n	Ccdc88a	Pam	Crip1	Rb1cc1
Dhrs7	Atp1b2	Josd2	Rnaset2b	Vamp2	Pgp	Anxa2	Hist1h2bc	4732440D04Rik
Ptn	Aqp4	Klf13	Arpc1b	Calm2	Gatm	H2-D1	Gsta4	Fam150a
Pygb	Gpr37l1	Vmp1	Junb	Rtn1	Arl2bp	Klf9	Zfp36l1	St18
Zfand6	Mmd2	Rnf13	Rnaset2a	Zcchc18	Ppp1r16b	Zfp36l1	Gstm1	Pcmtd1
Sfxn5	2310022B05Rik	Apod	Mef2c	Cxx1a	Gm2a	Gng11	Crip2	Gm26901
Fam183b	Slc6a1	Cers2	Asah1	Arf3	Eif4a1	Ctsl	Hspa2	Gm30414
Mdk	Slc25a18	Csrp1	Ctsb	Avp	Gpr37l1	Ccnd2	Tmem47	Sntg1
Apoc1	Timp4	Slc48a1	Clic1	Ywhab	Sfpq	Prkcdbp	Sox9	Rrs1
Gstm1	Nkain4	Psat1	Sepp1	Ngfrap1	Ybx1	Laptm4a	Txn1	Adhfe1
Lmo4	Acsl3	Ptp4a1	Npc2	Pgrmc1	Rab10	Aldh2	Slc38a1	3110035E14Rik
Cpe	Clu	Il33	Ftl1	Eif4a2	Tsc22d1	Zbtb20	Tspan6	Gm29520
Sox9	Agpat5	Gltp	Zfp36l2	Gm1673	Ppib	Timp2	Ramp1	Mybl1
Mt3	Gja1	Atp1b3	Sh3bgrl3	Pja2	2007-09-01	Mfge8	Hsp90aa1	Vcpip1
Hist1h2bc	Ndrg2	Fth1	Abhd12	Tspan13	Dynll1	Oat	Dnajc3	1700034P13Rik
Prdx4	Mfge8	Nkx6-2	Jun	Camk2n1	Tril	Dstn	Ppdpf	Sgk3
Nim1k	Slc27a1	Fez1	Rrbp1	Rpl22l1	Nrxn2	Tcf4	Id4	Mcmdc2
Crip2	Hacd2	Taldo1	Snx5	Tubb2a	Lrp1	H2-K1	Pdia4	Snhg6
Cluster 1 = tanycyte, cluster 2 = astrocyte, cluster 3 = oligodendrocyte 1, cluster 4 = microglial cell, cluster 5 = neuron, cluster 6 = oligodendrocyte 2, cluster 7 = vascular and leptomeningeal cell, cluster 8 = ependymocyte, cluster 9 = endothelial cell

### Sheet: Supp. Table 4
Supplementary Table 4. Top 50 differentially expressed genes in ME cell types (fasted versus refed)
cluster_1				cluster_2				cluster_3				cluster_4				cluster_5				cluster_6				cluster_7				cluster_8				cluster_9
	logFC	PValue	FDR		logFC	PValue	FDR		logFC	PValue	FDR		logFC	PValue	FDR		logFC	PValue	FDR		logFC	PValue	FDR		logFC	PValue	FDR		logFC	PValue	FDR		logFC	PValue	FDR
Pomc	2.1787	9.83e-53	4.48e-49	Hbb-bs	5.06689	2.78e-122	3.33e-118	Hspa1a	3.12111	8.72e-58	9.69e-54	Hbb-bs	-5.19237	1.91e-32	1.91e-28	Vip	2.91542	2e-17	6.57e-14	Avp	1.2109	9.33e-11	3.37e-07	Socs3	2.42034	5.08e-23	2.54e-19	Avp	1.7564	9.97e-10	4.23e-06	Edn1	3.59939	7.2e-25	3.08e-21
Cartpt	1.47474	4.21e-55	5.75e-51	Hba-a2	4.55194	3.24e-112	1.94e-108	Dnajb1	1.67232	9.13e-36	3.38e-32	Hba-a1	-4.40479	1.82e-28	6.07e-25	Ptgds	1.48759	2.59e-24	1.73e-20	Id2	-1.18636	1.17e-10	3.37e-07	Cck	-2.22807	2.13e-21	7.09e-18	Hspa1a	1.56912	2.86e-08	7.09e-05	Ddit4	3.2694	1.03e-16	2.21e-13
Avp	1.36566	4.54e-45	1.55e-41	Hba-a1	4.20489	1.6e-105	6.39e-102	Sgk1	-1.33298	5.33e-45	2.96e-41	Ddit4	-2.0951	2.4e-29	1.2e-25	Tac2	-1.06994	3.52e-06	0.000854	Hpgd	1.17034	1.57e-09	2.25e-06	Angptl4	-2.00748	2.94e-26	2.94e-22	Mag	1.46527	3.98e-07	0.000394	Dek	-2.13	7.66e-07	0.000468
Gadd45g	-0.992312	5.12e-21	9.99e-18	Scg2	-0.904988	5.47e-15	4.68e-12	Ddit4	-1.14196	3.29e-24	7.32e-21	Dnaja1	1.46291	7.2e-27	1.8e-23	Tac1	1.05889	2.99e-05	0.004871	Prom1	1.12538	3.44e-10	6.59e-07	Kcnj8	-1.96068	5.66e-21	1.41e-17	Id3	1.46369	3.98e-07	0.000394	Ifit1	2.03023	9.25e-08	9.9e-05
Socs2	0.929903	8.17e-22	1.86e-18	Avp	0.903491	4.48e-17	5.36e-14	Neat1	-1.04153	8.37e-21	1.16e-17	Cyr61	-1.33696	2.8e-12	3.12e-09	Cartpt	0.977399	1.87e-05	0.003239	Dnajb1	1.07646	1.46e-12	1.67e-08	Ly6d	-1.92948	1.74e-17	2.9e-14	Fbxo33	1.25571	1.88e-05	0.013346	Smagp	-1.85866	7.04e-07	0.000468
Tmem52	-0.826003	9.1e-21	1.55e-17	Agrp	0.854612	1.82e-15	1.82e-12	Avp	0.938318	4.27e-10	2.97e-07	Rsad2	1.30454	2.78e-14	3.97e-11	Plp1	0.925992	1.68e-33	2.24e-29	Hsph1	1.01046	6.23e-10	1.02e-06	Cga	-1.89697	3.75e-16	5.35e-13	Fam46a	1.19221	5.77e-05	0.035544	Toporsos	1.74434	1.01e-05	0.003915
Npy	0.752306	5.45e-18	8.28e-15	Plp1	0.823291	8.37e-30	2.01e-26	Nfkbia	-0.926257	1.25e-13	1.39e-10	Nfkbia	-1.23316	1.93e-11	1.76e-08	Cited2	0.786199	9.88e-08	5.07e-05	Map3k1	-0.998726	3.31e-07	0.000345	Junb	1.89191	2e-13	1.54e-10	Dnajb1	1.17691	2.12e-07	0.000262	Cirbp	1.71493	2.4e-05	0.00789
Dnajb1	0.728194	1.23e-16	1.68e-13	Ptgds	0.81216	5.92e-23	8.86e-20	Npy	0.913062	8.02e-12	5.95e-09	Meg3	1.12742	3.22e-12	3.23e-09	Dbi	0.732851	2.46e-17	6.57e-14	Mobp	0.965141	2.34e-08	2.99e-05	Fos	1.8567	1.53e-12	7.64e-10	Ptgds	1.17539	1.28e-09	4.23e-06	Dynll1	-1.62664	0.000314	0.067224
Plp1	0.694577	1.52e-24	4.14e-21	Gadd45g	-0.780771	8.01e-15	6.4e-12	Cdkn1a	-0.91277	1.61e-09	9.96e-07	Hsp90aa1	1.0509	1.69e-13	2.11e-10	Pomc	-0.72474	0.001325	0.073412	Ptgds	0.964215	6.39e-12	3.67e-08	Atp13a5	-1.72851	8.62e-14	9.58e-11	Junb	-1.13436	6.09e-05	0.035544	4931406P16Rik	1.61553	7.49e-05	0.021365
Tm4sf1	0.688043	6.83e-13	4.67e-10	Dynll1	0.723206	9.77e-25	1.67e-21	P4ha1	0.895086	3.08e-09	1.63e-06	Ier2	-1.03742	2.18e-06	0.000704	Apoe	0.561528	4.35e-19	1.94e-15	Dcn	-0.909508	3.4e-05	0.010159	Nov	1.72148	1.57e-13	1.43e-10	Mus81	-1.12989	5.26e-05	0.034739	Hsp90aa1	-1.61225	0.000498	0.082456
Crem	0.673515	3.65e-12	2.27e-09	Mag	0.722786	1.63e-11	9.76e-09	Cacybp	0.83641	1.63e-13	1.64e-10	Snhg11	0.993456	1.06e-08	6.82e-06	Hsph1	0.557018	2.28e-07	9.23e-05	Rbms1	0.868684	9.29e-06	0.004106	Btg2	1.64806	4.28e-12	1.78e-09	Ier2	-1.1288	1.8e-05	0.013346	Alkbh5	-1.57036	0.000751	0.114816
Agrp	0.664231	1.36e-11	7.46e-09	Tubb4a	0.720949	3.82e-12	2.54e-09	Tma16	-0.825079	8.32e-08	2.72e-05	Tagap	-0.973355	1.09e-08	6.82e-06	Glul	0.495883	3.11e-06	0.000784	Cartpt	0.862929	5.1e-06	0.00261	Ier2	1.64216	1.16e-11	4.29e-09	Mobp	1.03642	0.000278	0.098516	Timp3	-1.53561	0.000476	0.082456
Apod	0.663946	5.51e-12	3.14e-09	Ly6h	0.706586	2.92e-11	1.59e-08	Ahsa2	0.819376	5.58e-09	2.59e-06	Cacybp	0.971866	5.42e-10	3.87e-07	Tubb4a	0.426502	1.27e-06	0.000361	Gm26523	0.859651	1.53e-05	0.005872	Chga	-1.63216	2.78e-12	1.26e-09	Jmjd6	1.02757	0.000515	0.125843	Ppm1f	1.53223	1.54e-06	0.000822
Ddit4	-0.661096	2.83e-13	2.15e-10	Slc7a11	0.699049	8.13e-17	8.85e-14	Hsph1	0.786743	2.63e-09	1.46e-06	Junb	-0.962531	1.24e-06	0.000444	Tmem158	-0.412137	0.000479	0.036354	Brca1	0.859452	1.53e-06	0.001171	Tagln	1.62128	1.19e-08	2.52e-06	Zfp36	-1.02456	0.00035	0.111965	Plp1	-1.51983	0.000408	0.079453
Cldn11	0.653106	3.94e-14	3.85e-11	Cldn11	0.69053	2.05e-11	1.17e-08	Arrdc2	-0.778983	3.55e-09	1.71e-06	Klf2	-0.935271	2.27e-05	0.004752	Rcan2	0.400277	8.31e-05	0.01047	Trp53inp1	0.848452	5.22e-06	0.00261	Sorbs2	1.60189	4.97e-14	6.21e-11	Cartpt	1.02327	0.000335	0.110872	Grcc10	1.48714	0.000131	0.033166
Mbp	0.648638	1.83e-15	2.28e-12	Npy	0.659265	3.37e-11	1.76e-08	Slc24a5	-0.767597	2.48e-07	7.26e-05	Nkg7	0.90914	2.22e-07	0.000105	Zfos1	-0.394463	0.000536	0.039607	Chst2	-0.832194	3.39e-10	6.59e-07	Mustn1	1.59919	7.35e-11	2.37e-08	Psmd14	0.997062	0.00067	0.144532	Angptl4	1.41194	2.82e-07	0.000241
Klf2	0.636084	1.66e-11	8.44e-09	Meg3	0.655589	6.42e-07	0.000137	Resp18	0.764286	1.83e-08	7.52e-06	Cldn11	0.901865	6.43e-08	3.57e-05	Rps12-ps3	-0.393771	0.000112	0.013286	Mal	0.823543	2.11e-05	0.007129	Dusp1	1.58942	2.42e-13	1.54e-10	Mthfsd	-0.99619	0.000454	0.125843	Syap1	1.40326	3.84e-06	0.001644
Mag	0.626195	9.17e-11	3.56e-08	Stmn1	0.640148	2.86e-12	2.02e-09	Ly6h	0.746306	8.87e-07	0.000229	Ccl7	-0.897474	2.41e-06	0.000729	Gm10036	-0.388271	3.21e-05	0.005046	2810417H13Rik	-0.811679	3.45e-05	0.010159	Jun	1.55116	9.7e-11	3.03e-08	Ube2r2	0.991281	0.000534	0.125843	Ccnd2	-1.40244	0.001403	0.1668
Hspa8	0.612913	1.45e-54	9.9e-51	Hr	-0.623409	5.04e-09	1.77e-06	Hspa4l	0.742722	1.12e-07	3.45e-05	Banp	0.894869	2.92e-07	0.000132	Top1	0.387158	0.000152	0.01653	Gas7	0.796377	7.16e-06	0.003427	Acta2	1.54845	4.65e-07	7.76e-05	Chsy1	-0.985452	0.000126	0.059207	Pbx1	-1.40223	0.001403	0.1668
Serpinh1	0.605377	3.16e-14	3.55e-11	Stmn3	0.619471	4.37e-09	1.59e-06	Siah2	0.722493	7.65e-07	0.000202	Hsp90ab1	0.894351	2.31e-14	3.85e-11	Eno1	0.384266	0.000278	0.025285	D3Ertd751e	-0.79286	6.75e-05	0.017241	Wfdc2	-1.53786	2.2e-13	1.54e-10	Kcnk1	-0.982369	0.000501	0.125843	Gm6483	1.39772	0.001186	0.160061
Hsph1	0.598226	8.07e-11	3.34e-08	Resp18	0.618555	2.07e-09	8.87e-07	Manf	0.707498	8.9e-08	2.83e-05	Ifit3	0.891544	1.34e-07	6.69e-05	Gm6133	-0.381802	7.96e-05	0.010411	Fkbp15	0.788859	0.000162	0.031922	Rspo3	1.53729	2.32e-13	1.54e-10	Hbegf	0.980353	0.00054	0.125843	Meg3	1.38528	0.001196	0.160061
Rit2	0.595086	2.5e-10	8.55e-08	Tuba1b	0.594496	2.03e-10	9.71e-08	Gm26917	0.694548	2.23e-08	8.87e-06	Hist1h1c	-0.873001	3.74e-06	0.001013	Cacybp	0.375579	5.23e-06	0.001125	Fdft1	0.785623	1.42e-06	0.001167	Lmod1	1.52049	1.35e-12	7.08e-10	Brms1	-0.978884	0.000571	0.125843	Ctla2a	1.37872	0.000175	0.041827
Mobp	0.593039	3.54e-10	1.18e-07	Cartpt	0.583628	1.15e-10	5.76e-08	Hsp90ab1	0.67177	4.95e-27	1.38e-23	Ppp1r15a	-0.8651	1.83e-06	0.000631	Sncb	0.363884	0.000414	0.032737	Ahsa2	0.777456	2.36e-06	0.001592	Hspa1a	1.50543	7.28e-13	4.28e-10	Trf	0.96344	0.000178	0.073901	Jund	1.37623	0.00033	0.067436
Hspb1	0.589838	9.76e-11	3.61e-08	Neat1	-0.577432	1.08e-08	3.58e-06	Phlda1	0.645408	5.89e-05	0.008972	Hspa8	0.8583	3.86e-19	7.71e-16	Kcnk2	-0.35957	0.011819	0.224313	Ndn	0.768966	1.37e-06	0.001167	Tpm2	1.4831	8.04e-09	1.79e-06	Asb7	-0.950228	0.000569	0.125843	Llph	1.37576	0.001527	0.176742
Fabp5	0.585783	6.61e-10	2.05e-07	Abhd14b	-0.57163	1.97e-09	8.72e-07	Dnaja1	0.625896	2.18e-13	2.02e-10	E230001N04Rik	-0.839803	2.11e-06	0.000704	Srsf7	0.351193	0.000816	0.053161	Slc15a4	0.765895	3.93e-06	0.002152	Cd74	1.46258	1.53e-13	1.43e-10	Ddx55	-0.949923	0.000569	0.125843	Fkbp4	-1.31988	0.002323	0.231296
Dio3	-0.584478	3.63e-09	9.92e-07	Gm3764	-0.570568	1.33e-30	3.98e-27	Herpud1	0.61742	6.1e-06	0.00121	Dusp1	-0.822516	0.000115	0.01676	Dynll1	0.34891	5.08e-06	0.001125	Gsto1	0.749525	5.92e-05	0.015837	Car4	-1.44605	2.59e-09	6.46e-07	Cldn11	0.947902	0.000198	0.075746	Clu	-1.31987	0.002323	0.231296
Tubb4a	0.582152	9.39e-11	3.56e-08	Mbp	0.570229	2.47e-09	9.68e-07	Csnk1e	-0.610195	1.23e-05	0.002213	Hspa5	0.821707	3.77e-11	3.14e-08	Ecel1	-0.348372	0.009617	0.206782	Mag	0.749382	0.000206	0.037776	Fxyd3	-1.39003	5.24e-12	2.1e-09	Resp18	0.945771	0.000166	0.071805	Usp8	1.31199	3.24e-06	0.00154
Xpa	-0.57606	5.14e-09	1.35e-06	F3	-0.564362	8.26e-26	1.65e-22	Krit1	0.60789	6.3e-09	2.8e-06	Aplp1	0.818873	9.58e-07	0.000383	Atp6v1g2	0.348184	0.000578	0.041738	43348	0.736855	6.46e-05	0.016878	Ddit4	-1.36596	2.46e-13	1.54e-10	Plscr2	0.941763	0.001161	0.218514	Hspa8	-1.29954	0.001006	0.148573
Gm26917	0.568982	3.28e-11	1.55e-08	Polr2j	0.549935	5.85e-08	1.71e-05	Kctd3	-0.60419	3.95e-06	0.000849	Dnajb1	0.810861	4.85e-07	0.00021	Rsrp1	0.346131	1.09e-07	5.4e-05	F3	-0.733439	1.09e-05	0.004644	Hpgd	-1.36165	1.07e-09	2.82e-07	Anxa7	-0.937833	0.001067	0.211589	Gadd45g	1.28618	0.002496	0.232303
Scg2	0.558202	1.79e-05	0.002182	5031439G07Rik	-0.545481	3.39e-09	1.27e-06	Ywhag	0.603172	9.23e-06	0.00174	Ndn	0.810158	3.75e-06	0.001013	Rpl6l	-0.34588	0.000153	0.01653	AI854517	-0.732961	8.57e-06	0.003938	Epcam	-1.35704	1.25e-11	4.47e-09	Atpaf2	0.935965	0.00087	0.180002	Eif3j1	1.28454	0.002496	0.232303
Hbb-bs	0.556795	5.73e-10	1.83e-07	Sox21	0.544797	4.64e-07	0.000106	Ndn	0.599135	7.62e-06	0.00146	Ly6h	0.794754	5.55e-06	0.001422	Rps27rt	-0.339782	4.95e-05	0.00703	Pltp	0.730822	0.000121	0.027348	Dnajb1	1.33659	4.24e-12	1.78e-09	Gas2l2	0.935281	0.000187	0.074499	Prdx6	1.26789	0.000103	0.027667
Cryab	0.55349	1.85e-10	6.49e-08	Hspa5	0.540757	1.6e-11	9.76e-09	Tob2	-0.598546	1.23e-05	0.002213	Ccr1	-0.791518	2.28e-05	0.004752	Syn2	0.339145	0.001371	0.074746	Gm26917	0.721983	3.42e-06	0.001965	Fxyd5	1.33546	7.16e-08	1.43e-05	Gstp1	0.923715	0.000871	0.180002	Junb	-1.26785	0.001932	0.212033
Gfap	0.545868	1.28e-05	0.001615	Ndn	0.539329	2.49e-07	6.48e-05	Hspe1	0.598213	6.27e-08	2.18e-05	Plp1	0.784665	8.49e-11	6.53e-08	Chgb	-0.334795	0.000233	0.022255	Ccdc117	0.720131	0.000175	0.03298	Slc4a10	1.33023	1.05e-10	3.17e-08	Xpo4	-0.914743	0.00031	0.106149	Hiatl1	-1.26657	0.001387	0.1668
Serpine2	0.539509	1.5e-08	3.65e-06	Gsn	0.537102	1.07e-07	2.98e-05	Scg2	-0.597739	9.56e-05	0.01363	Ifi205	0.772508	1.74e-08	1.03e-05	Tuba4a	0.321614	0.002635	0.108319	Cldn11	0.713982	0.000258	0.041836	Cnn1	1.30322	3.69e-11	1.23e-08	Plp1	0.911696	6.03e-08	9.96e-05	Hspa1a	-1.2649	0.002657	0.241982
Hspa1a	0.537661	3.26e-08	7.68e-06	Thrsp	0.524633	1.4e-08	4.53e-06	Hsp90aa1	0.59163	4.52e-23	7.18e-20	Gpr84	-0.772034	1.98e-05	0.004394	Rpl13-ps3	-0.320425	0.001673	0.082145	43347	0.712724	3.16e-05	0.009808	Hspa8	1.27006	7.08e-20	1.42e-16	D3Ertd751e	-0.89736	0.001131	0.218514	Ptpn11	1.26138	7e-08	9.9e-05
Nfkbia	-0.537389	1.26e-08	3.18e-06	Hsp90aa1	0.52371	2.5e-09	9.68e-07	Hspa5	0.580431	4.19e-08	1.55e-05	Il1a	-0.764192	1.41e-05	0.003348	Rgs17	0.318573	0.006925	0.171239	Trim25	-0.710759	0.000126	0.027348	Mbp	1.26984	1.01e-11	3.88e-09	Ppp2r5a	0.891395	0.001399	0.247799	Ier2	1.26039	0.001048	0.149649
F3	-0.529225	6.75e-10	2.05e-07	Pcp4	0.515955	1.6e-06	0.000331	Srsf5	-0.567326	9.13e-09	3.9e-06	Chga	0.750658	2.59e-05	0.004977	Hsp90aa1	0.315528	3.96e-07	0.000143	Gjb6	-0.70473	0.000417	0.056488	Sncg	1.25417	2.27e-09	5.82e-07	Paqr6	-0.889001	0.000457	0.125843	P4ha1	1.25215	0.001877	0.211511
Gt(ROSA)26Sor	-0.528879	3.9e-09	1.05e-06	Nudt21	0.514383	1.97e-06	0.000375	Chga	0.563053	0.000247	0.027286	Cryab	0.749543	2.51e-05	0.004919	Srsf5	-0.31451	3.17e-05	0.005046	Zmym1	0.70012	0.000312	0.047023	Slc5a6	1.25158	4.29e-10	1.19e-07	Hsph1	0.885165	1.76e-05	0.013346	Msl1	-1.25211	0.0005	0.082456
Nrsn2	0.528646	3.93e-08	8.96e-06	Mobp	0.514082	1.88e-06	0.000363	Arrdc3	-0.558666	8.07e-08	2.72e-05	Ankrd10	0.747678	2.73e-05	0.005099	Dnaja1	0.312628	1.46e-05	0.002826	Tcf7l2	0.694377	4.44e-05	0.012764	Mal	1.21718	4.08e-09	9.48e-07	Stmn1	0.871121	8.62e-05	0.044963	Mgp	1.17602	0.002048	0.219157
Ahsa2	0.525855	7.51e-08	1.65e-05	Hmgcs1	0.496993	1.01e-07	2.88e-05	Hspa8	0.552596	4.08e-24	7.56e-21	Klf4	-0.741089	7.48e-05	0.012257	Snx3	0.309954	0.000632	0.044417	Agrp	0.693834	0.000214	0.037958	Myh11	1.21709	9.07e-07	0.000141	Ptp4a3	-0.853436	0.000109	0.054168	Hsp90ab1	1.1594	0.000296	0.066765
Prdx6b	-0.50128	1.79e-07	3.71e-05	Pim3	-0.489708	5.59e-06	0.00088	Jmjd1c	-0.517192	0.000331	0.033716	Tuba1c	0.739238	2.75e-05	0.005099	Tspan7	0.309417	0.000877	0.05498	Chst12	-0.69067	0.000163	0.031922	Manf	1.19536	2.74e-11	9.45e-09	Rsrp1	0.849371	3.87e-08	7.67e-05	Tspan3	1.14394	1.38e-05	0.004939
Clu	0.499544	5.58e-08	1.25e-05	Slc38a2	0.488416	5.84e-07	0.000127	Phactr3	-0.516498	2.02e-06	0.000457	Clec10a	0.737806	4.04e-05	0.00709	43346	0.305576	0.003292	0.117581	Prickle1	0.690422	4.63e-05	0.012965	Slc47a1	1.18433	3.37e-09	8.01e-07	Adrbk1	0.834139	0.000544	0.125843	Jun	1.05499	0.000433	0.080615
Mafb	-0.484787	3.67e-07	7.06e-05	Ywhag	0.487709	3.24e-06	0.00057	Mrpl57	-0.513773	0.000174	0.021049	Miip	-0.737515	8.43e-05	0.013388	Tmed4	-0.303461	0.000776	0.051585	Sbsn	-0.681798	0.000511	0.063845	Hspa5	1.1809	1.73e-12	8.25e-10	Fos	-0.831623	0.001231	0.226094	Fos	-1.05114	0.002721	0.242708
Gm8797	-0.483107	1.27e-10	4.56e-08	Gng3	0.487132	1.87e-06	0.000363	Amotl2	0.511372	0.000632	0.054554	Far1	0.734557	2.34e-05	0.004774	Hnrnpdl	-0.30131	0.003308	0.117581	Chn2	0.681184	0.000388	0.055353	Ptgds	1.17203	0.000212	0.013088	Rnf138rt1	0.817913	0.001364	0.246024	H2afj	-1.01084	5.82e-05	0.017782
Tsc22d3	-0.480769	6.84e-11	3.01e-08	Gm26917	0.481576	1.33e-06	0.00028	Ifrd1	0.506451	0.000384	0.037796	Cd209a	-0.715616	4.56e-05	0.007725	Chd3os	0.299088	0.002698	0.109862	Fxyd1	0.680508	0.000356	0.052572	Plp1	1.15659	9.62e-13	5.34e-10	Aplp1	0.79806	0.000515	0.125843	Cnp	0.967105	0.002312	0.231296
Ier2	0.477614	3.54e-05	0.004036	Apod	0.472237	1.27e-05	0.001787	Sptlc1	-0.499105	0.00043	0.040915	Resp18	0.712514	2.11e-05	0.004582	Stip1	0.29733	0.003391	0.117747	Pard3	-0.680408	0.000511	0.063845	Zfp36	1.15186	8.31e-09	1.81e-06	Hspa8	0.797669	3.51e-10	3.48e-06	Dnaja1	0.931634	0.001283	0.166453
Tubb2a	0.477446	2.39e-09	7.11e-07	Cdkn1a	-0.471445	3.23e-06	0.00057	Dynll1	0.498428	2.86e-08	1.1e-05	Dynll1	0.708851	6.93e-08	3.65e-05	Rab6a	0.297131	0.000146	0.016477	Xbp1	0.676966	2.07e-05	0.007129	Rcan2	1.14797	5.5e-10	1.49e-07	Hspa4l	0.75767	0.000131	0.059207	Mif4gd	0.825002	0.000617	0.09789
Sst	0.472092	1.95e-06	0.000333	Zfp207	0.46657	4.91e-07	0.000111	Mphosph6	-0.493785	0.000333	0.03371	Cd27	-0.70189	0.00013	0.017641	Nnat	0.296988	0.00441	0.136003	Klhl2	0.676738	0.000133	0.027883	Tmeff2	1.14784	5.09e-09	1.16e-06	Kif3a	-0.750385	0.0009	0.182157	Hsph1	0.744012	0.002463	0.232303
2810402E24Rik	-0.4705	2.25e-06	0.000369	Mtss1l	-0.459224	3.51e-06	0.000608	Mt2	-0.492763	9.9e-05	0.013937	Stmn1	0.698089	2.46e-05	0.004918	Zcchc17	0.295035	0.001621	0.080557	Supt5	0.676052	0.000154	0.031616	Mylk	1.14111	5.71e-07	9.2e-05	Arl4a	0.748121	0.000468	0.125843
Cnp	0.467006	5.23e-12	3.1e-09	Hspa8	0.458738	1.99e-15	1.83e-12	Olig2	-0.492327	6.08e-05	0.009129	Aldh3b1	-0.681042	8.92e-05	0.01394	Marcks	0.284288	0.0031	0.115057	Pdcd4	0.675856	0.000227	0.038998	Tinagl1	1.13965	4.66e-07	7.76e-05	Etnppl	-0.685926	0.001168	0.218514
Abbreviations used: logFC = log2 fold-change, FDR = false discovery rate. All genes included here have a p value below 0.05, FDR value below 0.25 and are ranked by |logFC|. Cluster 9 had 48 genes that met criteria for inclusion. Cluster 1 = tanycyte, cluster 2 = astrocyte, cluster 3 = oligodendrocyte 1, cluster 4 = microglial cell, cluster 5 = neuron, cluster 6 = oligodendrocyte 2, cluster 7 = va…

### Sheet: Supp. Table 5
Supplementary Table 5. Top defining genes per cluster of OL lineage subtypes
Cluster_1	Cluster_2	Cluster_3
Mal	Cspg5	Bmp4
Aspa	Pdgfra	Fyn
Car2	Cdo1	Rassf10
Ermn	Ccnd1	9530059O14Rik
Ppp1r14a	Kcnip3	Epcam
Ndrg1	Ptprz1	Tmem108
Trf	Ppp1r14b	Mycl
Opalin	C1ql2	Kif19a
Apod	Ascl1	Mpzl1
Pdlim2	Lhfpl3	Brca1
Efhd1	Cspg4	Pdcd4
Tnfaip6	C1ql1	Frmd4a
Hapln2	Tmem100	Map1b
Mog	Fam19a1	Dynll2
Tppp3	Hes5	Pak4
Mobp	Nxph1	Slc1a1
Fnbp1	Ddah1	Itpr2
Plin3	Fabp7	Epb41l2
Glul	Zfp36l1	Lrrc42
Gpr37	Pid1	Cdk14
Serpinb1a	Xylt1	Sox4
Sez6l2	Brinp3	Enpp6
Ttll7	Sdc3	Tcf7l2
Cdc42ep2	Grm5	Tnr
2004-09-01	Rprm	Gpr17
Adssl1	Gm3764	Cyfip2
Kctd13	Mmp16	Col9a3
Anln	Tspan13	Rnd2
Grb14	Gpm6a	Tns3
Gjb1	Cacng4	Rasgef1b
Stmn1	Ncan	Bcas1
Il33	Cav2	Lims2
Qdpr	Ntm	Vps37b
Csrp1	Tshz2	Trio
Spock3	Pcdh15	1810041L15Rik
Clmn	Fzd9	Opcml
Unc5b	Ctnnd2	Parvb
Car14	Zeb1	Sema5a
Neat1	AI854517	Chd3
Slc24a2	Lrp1	Bfsp2
Hebp1	Ednrb	Timp4
Epb41l3	Gap43	4430402I18Rik
Stmn4	Sox11	Pcdh7
Tmem151a	Tmem121	Gipc1
Evi2a	Meg3	Peli1
Pex5l	Celf2	Ptpre
Tmod1	Trib2	Fkbp15
Desi1	Basp1	Sh3bp4
Mast4	Lrrtm3	Snx18
Ccp110	Matn4	Neu4
Cluster 1 = mature oligodendrocytes, cluster 2 = oligodendrocyte precursor cells, cluster 3 = newly formed oligodendrocytes

### Sheet: Supp. Table 6
Supplementary Table 6. Top 50 differentially expressed genes in OL lineage subtypes (fasted versus refed)
OPC				NFOL				MOL
	logFC	PValue	FDR		logFC	PValue	FDR		logFC	PValue	FDR
Dcn	-1.52742	1.58e-08	4.22e-05	Hsph1	1.4961	3.66e-08	0.00013144	Hspa1a	3.12414	1.75e-56	1.93e-52
Id2	-1.23943	8.88e-11	9.47e-07	Dnajb1	1.38369	4.3e-08	0.00013144	Dnajb1	1.68134	2.29e-35	8.4e-32
Hpgd	1.2294	5.92e-08	0.00012615	Ndn	1.18957	1.2e-05	0.0219896	Sgk1	-1.34005	6.25e-47	3.45e-43
Cldn11	1.20533	1.99e-09	1.06e-05	Btg1	1.02227	0.00079737	0.228521	Ddit4	-1.19475	2.28e-26	5.03e-23
Mlst8	-1.09657	9.04e-07	0.00120449	Cacybp	1.0191	2.68e-06	0.00614918	Marcks	1.14021	2.42e-12	1.78e-09
Gm26523	1.08559	1.23e-06	0.00145548	Slc15a4	0.918764	0.00037757	0.203758	Neat1	-1.03656	8.93e-21	1.23e-17
Map3k1	-1.02187	4.9e-06	0.00435293	Brca1	0.839078	0.00045801	0.2087	Nfkbia	-0.946227	3.75e-14	4.13e-11
Trim25	-1.00661	5.68e-06	0.00465416	Hmgcs1	0.817483	0.0005852	0.2087	Cdkn1a	-0.925221	1.08e-09	7.03e-07
Gjb6	-0.954564	5.16e-05	0.025008	Lrrn1	-0.769032	0.00059023	0.2087	P4ha1	0.913243	2.33e-09	1.21e-06
Mobp	0.954264	1.37e-05	0.00862827	Hspa5	0.724645	5.6e-05	0.0813861	Avp	0.906843	2.33e-09	1.21e-06
Mal	0.925421	5.02e-05	0.025008	Manf	0.6891	0.00129765	0.244904	Npy	0.895313	3.52e-11	2.43e-08
Avp	0.913808	5.63e-05	0.0260701	Srsf5	-0.639244	0.0013145	0.244904	Tma16	-0.866753	2.6e-08	9.88e-06
2810417H13Rik	-0.909501	9.38e-05	0.0370386	Tcf7l2	0.609843	0.00117122	0.244904	Cacybp	0.816811	6.87e-13	5.82e-10
Kpna2	0.874084	4.7e-05	0.025008	Nnat	0.480905	0.00133521	0.244904	Slc24a5	-0.807809	7.85e-08	2.4e-05
Chst2	-0.873012	1.19e-08	4.22e-05	Hspa8	0.470587	0.00023823	0.186206	Ahsa2	0.798258	2.03e-08	7.97e-06
Gmeb1	-0.870643	0.00021316	0.0631125	Hsp90ab1	0.453326	0.00063073	0.2087	Hsph1	0.79372	3.54e-09	1.7e-06
P4ha1	0.843071	8.03e-05	0.0336256	Apoe	0.448334	0.0007593	0.228521	Agrp	0.7745	7.21e-07	0.00017668
Tor1a	-0.83792	0.00012478	0.0444855	Cst3	0.408862	0.0007759	0.228521	Arrdc2	-0.764849	8.61e-09	3.65e-06
Fam58b	-0.83693	0.00017979	0.0563631	Dynll1	0.380958	0.00146202	0.248299	Resp18	0.754771	4.06e-08	1.44e-05
Ptgds	0.831729	1.13e-07	0.00020099					Siah2	0.734776	7.62e-07	0.00018176
Fars2	-0.813872	0.0005836	0.132255					Ly6h	0.710607	4.45e-06	0.00092475
Zfp651	-0.807927	0.00048013	0.121851					Hspa4l	0.706617	5.71e-07	0.00014991
Rbms1	0.802814	0.00045266	0.117681					Itih5	-0.695835	3.79e-06	0.00080367
Hist1h1c	-0.78734	0.00087941	0.164596					Gm26917	0.677658	6.69e-08	2.17e-05
Prc1	0.784765	0.00057263	0.132255					Hsp90ab1	0.668183	1.9e-26	5.03e-23
Xbp1	0.777185	1.34e-05	0.00862827					Krit1	0.63174	2.2e-09	1.21e-06
Xpo1	0.767275	0.0007771	0.156284					Dnaja1	0.629136	1.63e-13	1.49e-10
Dnajb1	0.766572	0.00012521	0.0444855					Tob2	-0.626591	4.92e-06	0.00098654
Srsf9	0.761596	0.00012233	0.0444855					Scg2	-0.622289	6.26e-05	0.00920131
Arl2	-0.75819	0.00050832	0.126003					Chga	0.619693	6.62e-05	0.0095414
Siah2	0.755248	0.00098611	0.170916					Kctd3	-0.61752	2.51e-06	0.00056386
Tspan15	0.752844	0.00066092	0.135476					Herpud1	0.616813	8.58e-06	0.00160309
Frmd6	-0.749847	0.00109038	0.170916					Hspe1	0.599614	7.57e-08	2.39e-05
Noc4l	-0.748972	0.00109038	0.170916					Phlda1	0.599363	0.00021333	0.0228262
Cdk1	0.74289	0.00093104	0.167653					Lysmd3	-0.591765	0.00014757	0.0177515
Mdm4	-0.741891	0.00172652	0.207048					Hsp90aa1	0.588547	7.27e-23	1.14e-19
Cyb5d2	-0.733783	0.00106645	0.170916					Ndn	0.586599	1.43e-05	0.00246802
St6gal2	-0.732757	0.00106645	0.170916					Csnk1e	-0.573456	5.05e-05	0.00768819
Ccdc85b	0.731185	0.00140793	0.193805					Jmjd1c	-0.563456	0.00010109	0.0135869
Igf1r	0.730099	0.00138321	0.193805					Hspa8	0.558455	2.11e-24	3.87e-21
Supt5	0.729557	0.0010202	0.170916					Phactr3	-0.555541	3.79e-07	0.00010437
Bap1	-0.728003	0.00207001	0.229836					Arrdc3	-0.552084	8.17e-08	2.43e-05
Trp53inp1	0.726913	0.00062039	0.132255					Srsf5	-0.55196	3.4e-08	1.25e-05
Gm26917	0.724567	0.00015133	0.0496695					Amotl2	0.550044	0.00030106	0.0301634
D130017N08Rik	0.723791	0.00062039	0.132255					Ywhag	0.549581	7.16e-05	0.00999254
Crcp	0.71943	0.00088019	0.164596					Manf	0.541659	2.94e-05	0.00468947
Pex5	0.717322	0.00179891	0.20842					Kdelr2	-0.539242	0.00033693	0.0325732
Pla2g7	-0.71501	0.00059745	0.132255					Mrpl57	-0.534827	0.00012281	0.0155575
Thnsl1	-0.713332	0.00245559	0.240129					Ifrd1	0.53149	0.00022227	0.0235541
Ciz1	-0.708341	0.0022463	0.230962					Hspa5	0.525046	5.1e-07	0.000137
Abbreviations used: logFC = log2 fold-change, FDR = false discovery rate. All genes included here have a p value below 0.05, FDR value below 0.25 and are ranked by |logFC|. The NFOL cluster had 19 genes that met criteria for inclusion

### Sheet: Supp. Table 7
Supplementary Table 7. Pathways significantly changed between fasting and refeeding in OL lineage cells
OPC			NFOL			MOL
pathway	adj_pval	zscore	pathway	adj_pval	zscore	pathway	adj_pval	zscore
Quantity of filaments	0.0424	2.23607	Morphology of nervous system	0.000722	6.2253	Protein Ubiquitination Pathway	1.19e-08	2.26301
Ensheathment of axons	0.00818	1.73205	Necrosis	0.0487	5.11208	Development of nerves	0.00537	2.11058
Cell survival	0.031	1.2792	Apoptosis	0.0042	4.6	Glycolysis I	0.00668591	2
Transport of vesicles	0.00734	0.904534	EIF2 Signaling	5.08e-11	4.53557	Gluconeogenesis I	0.00668591	2
Cell Cycle: G2/M DNA Damage Checkpoint Regulation	0.0162267	0.816497	Axonal Guidance Signaling	4.35e-05	4.49073	Ceramide Signaling	0.00057171	1.73205
Survival of ganglion cells	0.00967	0.447214	Morphology of cellular protrusions	0.00014	4.26401	Apoptosis of neural stem cells	0.00155	1.73205
Production of cells	0.0223	0.447214	mTOR Signaling	5.2e-07	4.12311	ERK/MAPK Signaling	9.76e-06	1.70561
Unfolded protein response	0.00201777	0.377964	Neurological signs	0.00325	3.90007	PPAR Signaling	1.04e-07	1.69775
Quantity of oligodendrocytes	0.0253	0	Phagosome Maturation	4.25e-08	3.87298	Unfolded protein response	4.33e-08	1.38675
Apoptosis	0.00811	-0.164399	Clathrin-mediated Endocytosis Signaling	1.81e-05	3.74166	PI3K/AKT Signaling	1.31e-07	1.34164
Protein Ubiquitination Pathway	0.02434	-0.229416	Axonogenesis	0.000168	3.57771	Ephrin Receptor Signaling	1.87e-05	1.34164
Clathrin-mediated Endocytosis Signaling	0.00163104	-0.242536	Integrin Signaling	2.89e-06	3.5	CDP-diacylglycerol Biosynthesis I	0.00080112	1.34164
Differentiation of astrocytes	0.0173	-0.447214	Glucocorticoid Receptor Signaling	1.48e-05	3.44124	Androgen Signaling	5.04e-05	1.29099
Assembly of RNA Polymerase I Complex	0.00441281	-0.57735	Myelination	2.86e-05	3.35659	Quantity of neuroglia	0.00112	1.29099
Estrogen Receptor Signaling	0.00803248	-0.57735	Cell-cell contact	0.0398	3.35659	Telomerase Signaling	1.55e-06	1.21268
Movement of organelle	0.024	-0.57735	Protein Ubiquitination Pathway	4.46e-09	3.26599	NRF2-mediated Oxidative Stress Response	4.83e-08	1.1767
Maturation of oligodendrocytes	0.0493	0.57735	Telomerase Signaling	3.03e-05	3.16228	Neuregulin Signaling	0.00010915	1.1547
ATM Signaling	0.00224813	-0.632455	RhoGDI Signaling	1.04e-05	3.05085	TCA Cycle II (Eukaryotic)	0.010314	1
Stabilization of filaments	0.0068	-1	Superpathway of Cholesterol Biosynthesis	1.9e-09	3	Growth of embryonic tissue	0.00204	0.894427
Development of neuroglia	0.0149	-1	14-3-3-mediated Signaling	0.00125792	3	Quantity of amino acids	0.0479	0.816497
Differentiation of oligodendrocytes	0.0443	-1.26491	Extension of axons	0.000228	2.88675	Glucocorticoid Receptor Signaling	8.95e-09	0.800641
EIF2 Signaling	0.0345716	-1.69775	Regeneration of neurites	0.00515	2.82843	Synthesis of protein	0.000527	0.707107
Nucleotide excision repair Pathway	7.15e-06	-1.94145	Concentration of lipid	0.0183	2.82843	Collapse of growth cone	0.0449	0.707107
			Androgen Signaling	0.0185412	2.82843	Myelination	0.000679	0.688247
			p70S6K Signaling	0.0227233	2.82843	Ketogenesis	0.00250776	0.57735
			NRF2-mediated Oxidative Stress Response	0.00393104	2.7136	Commitment of neuroglia	0.00298	0.57735
			ERK/MAPK Signaling	0.00441281	2.7136	Concentration of prostaglandin	0.0319	0.57735
			Reelin Signaling in Neurons	0.00171942	2.64575	Glutaryl-CoA Degradation	0.0321965	0.57735
			Development of central nervous system cells	0.0146	2.64575	Toll-like Receptor Signaling	0.00154763	0.333333
			Maturation of cells	0.0202	2.64575	HIPPO signaling	3.51e-07	0.258199
			Developmental process of synapse	0.0273	2.52982	CXCR4 Signaling	0.00052024	0.242536
			Ephrin Receptor Signaling	2.07e-05	2.49615	IL-8 Signaling	0.00146889	0.229416
			Glycolysis I	1.42e-07	2.44949	Differentiation of neuroglia	0.00341	0.229416
			Cell Cycle: G2/M DNA Damage Checkpoint Regulation	6.32e-05	2.44949	Phospholipase C Signaling	4.84e-06	0.208514
			Unfolded protein response	0.00012833	2.44949	Endocannabinoid Developing Neuron Pathway	0.00084147	0
			Rac Signaling	0.00065973	2.33333	Differentiation of oligodendrocytes	0.000965	0
			Cell death of oligodendrocytes	0.00018	2.12132	Accumulation of glycosphingolipid	0.0015	0
			Accumulation of vesicles	0.000527	2	Commitment of cells	0.0124	0
			Maturation of synapse	0.00892	2	Endocytosis	0.0264	0
			Synthesis of protein	0.0172	2	Long-term potentiation	0.0408	-0.208514
			Gliosis of brain	0.0247	2	Maturation of cells	0.00238	-0.27735
			Organization of synapse	0.00902	1.88982	Cell viability of central nervous system cells	0.021	-0.27735
			Ketolysis	1.11e-05	1.73205	Cyclins and Cell Cycle Regulation	0.0151902	-0.333333
			Accumulation of lysosome	0.000223	1.73205	Apoptosis	0.0369	-0.333333
			Stabilization of synapse	0.00117	1.73205	Insulin Receptor Signaling	0.00629389	-0.534523
			Ensheathment of axons	0.00172	1.73205	Accumulation of ganglioside	0.000648	-0.57735
			GŒ±i Signaling	0.00710496	1.41421	Proliferation of neural precursor cells	0.00101	-0.57735
			Differentiation of neuroglia	0.00273	1.38675	mTOR Signaling	0.00010915	-0.654654
			Proliferation of oligodendrocytes	0.0172	1	Growth of axons	0.014	-0.894427
			Role of BRCA1 in DNA Damage Response	0.00526178	0.816497	EIF2 Signaling	4.31e-06	-1
			Differentiation of oligodendrocytes	0.00113	0.632456	G2/M phase	0.00225	-1
			DNA Methylation and Transcriptional Repression Signaling	0.00019468	0	Generation of reactive oxygen species	0.00323	-1
						AMPK Signaling	0.00034393	-1.09109
						Development of neuroglia	0.00114	-1.73205
Pathways shown are selected for correct tissue and do not include disease pathways. Selected pathways have adj_pval (adjusted p value) below 0.05

### Sheet: Supp. Table 8
Supplementary Table 8: Refeeding regulates pathways associated with OL proliferation, differentiation, cell cycle progression and myelination
pathway	z score
OPC
Development of neuroglia	-1
Quantity of oligodendrocytes	0
Production of cells	0.45
Cell Cycle: G2/M DNA Damage Checkpoint Regulation	0.82
Differentiation of oligodendrocytes	-1.26
Maturation of oligodendrocytes	-0.58
Ensheathment of axons	1.73
Apoptosis	-0.16
Cell survival	1.28
NFOL
Cell Cycle: G2/M DNA Damage Checkpoint Regulation	2.45
Superpathway of Cholesterol Biosynthesis	3
Myelination	3.36
Ensheathment of axons	1.73
Concentration of lipid	2.83
Apoptosis	4.6
Cell death of oligodendrocytes	2.12
MOL
Cyclins and Cell Cycle Regulation	-0.33
G2/M phase	-1
Quantity of neuroglia	1.29
Differentiation of oligodendrocytes	0
Commitment of neuroglia	0.58
Differentiation of neuroglia	0.23
Ceramide Signaling	1.73
CDP-diacylglycerol Biosynthesis I	1.34
Accumulation of glycosphingolipid	0
Myelination	0.69
PPAR signaling	1.7
Neuregulin Signaling	1.15
Maturation of cells	-0.28
Apoptosis	-0.33
All pathways included here are with p value below 0.05

### Sheet: Supp. Table 9
Supplementary Table 9. Refeeding regulates pathways associated with hormone and growth signaling
pathway	z score
OPC
hormonal sensing
Estrogen Receptor Signaling	-0.58
growth
EIF2 Signaling	-1.7
NFOL
hormonal sensing
Androgen Signaling	2.83
Glucocorticoid Receptor Signaling	3.44
growth
EIF2 Signaling	4.54
mTOR Signaling	4.12
p70S6K Signaling	2.83
ERK/MAPK Signaling	2.71
energy handling
Glycolysis I	2.45
Ketolysis	1.73
MOL
hormonal sensing
Androgen Signaling	1.29
Glucocorticoid Receptor Signaling	0.8
Insulin Receptor Signaling	-0.53
growth
PI3K/AKT Signaling	1.34
EIF2 Signaling	-1
ERK/MAPK Signaling	1.71
HIPPO signaling	0.26
mTOR Signaling	-0.65
Synthesis of protein	0.71
energy handling
AMPK Signaling	-1.09
Ketogenesis	0.58
Glycolysis I	2
Gluconeogenesis I	2
TCA Cycle II (Eukaryotic)	1
PPAR Signaling	1.7
All pathways included here are with p value below 0.05

### Sheet: Supp. Table 10
Supplementary Table 10. Upstream regulators of differentially expressed genes
OPC		NFOL		MOL
upstream regulator	pvalue	upstream regulator	pvalue	upstream regulator	pvalue
MYRF	2.91e-05	TCF7L2	1.93e-21	TCF7L2	1.48e-22
ATN1	9.92e-05	MAPT	8.59e-14	MAPT	1.99e-11
PRMT1	0.000188	PSEN1	2.44e-10	APP	3.07e-08
MPZ	0.00023	MTOR	2.99e-09	PSEN1	1.36e-07
BCKDK	0.000361	APP	7.5e-07	CREB3	5.52e-05
EIF2AK4	0.000361	ADORA2A	1.23e-06	CREB3L1	0.000172
HSPA5	0.000471	HTT	5.01e-05	ADORA2A	0.000265
MAP2K1	0.000592	FMR1	5.02e-05	TFRC	0.000282
TCF7L2	0.000665	LMNB1	0.000133	PRMT1	0.000292
corticosterone	0.000941	MPZ	0.000175	SOD1	0.000295
SERPINF1	0.00113	BDNF	0.00019	corticosterone	0.000416
MECP2	0.00201	SOD1	0.000412	HSPA5	0.000659
HTT	0.00225	HSF1	0.000802	NRG1	0.000959
CASP2	0.00247	RTN4R	0.000857	CYP27A1	0.000959
AKT1	0.00302	MECP2	0.00238	YWHAZ	0.00158
formaldehyde	0.00313	CREB3L1	0.00252	SERPINF1	0.00158
HSF1	0.00368	SIRT2	0.00452	HTT	0.0021
MYC	0.00389	PPARA	0.00495	NKX2-1	0.0023
EGFR	0.00603	NTN1	0.00495	APAF1	0.0031
APP	0.0068	BACE1	0.00495	LIPE	0.0031
DGCR8	0.00698	ABCA1	0.00495	SH2B1	0.0031
DCC	0.00716	HSPA5	0.00495	MPZ	0.00319
CREB3L1	0.00716	MKNK1	0.00632	SEL1L	0.00508
CREB3	0.0082	STAG1	0.00808	TSC1	0.00508
SOD1	0.012	YWHAZ	0.00808	BCKDK	0.0078
BACE1	0.0138	MYRF	0.00808	EIF2AK4	0.0078
acetic acid	0.0138	SLC6A2	0.00808	MNT	0.0078
INS	0.015	PRNP	0.0105	SIN3B	0.0078
PSEN2	0.0153	GAST	0.0109	PPARGC1A	0.00795
EGR2	0.0208	NR1H3	0.0125	VGF	0.00894
LIN9	0.0223	NFASC	0.0125	HES1	0.0112
CARTPT	0.0223	PRKN	0.0125	FOXO1	0.0127
YWHAZ	0.0223	24-hydroxycholesterol	0.0163	SIN3A	0.0154
MYBL2	0.0223	CTSB	0.0214	GPR17	0.0172
SMARCA4	0.0223	RELN	0.0214	HDAC5	0.0172
POU3F1	0.0223	CREM	0.0222	GHSR	0.0172
FYN	0.0241	PPP3CA	0.0245	ASIP	0.0172
MAPK1	0.0241	SLC18A2	0.0269	DBH	0.0172
ZNF106	0.0282	CYP27A1	0.0269	PPP3CA	0.0176
FGF2	0.0282	ganglioside GM1	0.0293	NR1H2	0.0189
MYOC	0.0295	Cd33	0.0293	beta-estradiol	0.256
MTOR	0.0301	SMPD3	0.0293	MKNK1	0.269
beta-estradiol	0.031	ECE2	0.0293	DNMT1	0.0277
FGFR1	0.0324	USE1	0.0293	RETN	0.0277
FGFR2	0.0324	SNRPN	0.0293	SMAD4	0.0277
CDK5	0.0324	SLC9A6	0.0293	MYRF	0.0277
MAPK3	0.0356	GSAP	0.0293	MYC	0.0313
SLC16A2	0.0379	DHCR24	0.0293	GAS6	0.04
PTGER2	0.0418	FBXL2	0.0293	USF1	0.04
SEL1L	0.0439	SEMA5A	0.0293	NPY2R	0.04
TRAF2	0.0439	SORCS1	0.0293	PLAT	0.04
AFP	0.0439	MAP1B	0.0293	DGCR8	0.0429
dopamine	0.0448	KLC1	0.0293	MECP2	0.0449
TFRC	0.0468	ROCK2	0.0293	MAX	0.0474
SOX2	0.0494	GRK5	0.0293	MAP2K1	0.0474
TNFRSF1A	0.0494	CST3	0.0293	GHRL	0.0474
EGF	0.0494	LRP6	0.0293	L-glutamic acid	0.0475
SLC17A7	0.0497	Abcb1b	0.0293
USE1	0.0497	MSTN	0.0293
CERS2	0.0497	APBA1	0.0293
SV2B	0.0497	BCL2L12	0.0293
NEUROD6	0.0497	SYNJ1	0.0293
CACNA1B	0.0497	IGF2BP1	0.0293
MYO5A	0.0497	EIF2B2	0.0293
MRTFA	0.0497	SEMA3A	0.0293
EIF4EBP1	0.0497	ECE1	0.0293
XPC	0.0497	KALRN	0.0293
EDN3	0.0497	IDE	0.0293
mir-146	0.0497	APBA2	0.0293
PTN	0.0497	SLC12A5	0.0293
MPP5	0.0497	ITM2B	0.0293
MXI1	0.0497	LDLR	0.0293
GOLGA3	0.0497	CTSE	0.0293
GAL3ST1	0.0497	SPTBN4	0.0293
CRHR1	0.0497	PAFAH1B2	0.0293
ANK3	0.0497	QPCT	0.0293
ARSA	0.0497	TIMP3	0.0293
HTR4	0.0497	TBP	0.0293
MIB1	0.0497	Ly6a (includes others)	0.0293
MEF2A	0.0497	MEP1B	0.0293
TBP	0.0497	DOCK3	0.0293
CDKN3	0.0497	SNAPIN	0.0293
SIX5	0.0497	SORL1	0.0293
ATRX	0.0497	WNK3	0.0293
PTHLH	0.0497	PRKCB	0.0293
CBL	0.0497	PAK3	0.0293
ERCC6	0.0497	ACTG1	0.0293
NPPA	0.0497	WASF1	0.0293
androstenedione	0.0497	SHC3	0.0293
		PAFAH1B3	0.0293
		ACO1	0.0293
		HPSE	0.0293
		ARHGDIA	0.0293
		NGB	0.0293
		dihydroxyphenylethylene glycol	0.0293
		RTN4	0.0339
		TSC2	0.035
		L-dopa	0.0369
		NKX2-1	0.0396
		APOE	0.0445
		AR	0.0466
		SNCA	0.0476
All upstream regulators included here have a p value below 0.05
